# Genome restructuring and adaptation in Arctic marine bacteria

**DOI:** 10.1101/2025.02.13.637858

**Authors:** Mike C. Sadler, Matthias Wietz, Sayaka Mino, Robert M. Morris

## Abstract

Arctic marine bacteria experience seasonal changes in temperature, salinity, and light caused by the formation and melting of sea-ice. Time-series studies have identified spatial and temporal patterns in microbial communities in the Arctic and environmental sequencing has provided insights into the genetic potential of key taxa. We cultured and sequenced the complete genomes of 34 Arctic marine bacteria to identify patterns of gene gain, loss, and rearrangement that structure genomes and underlie adaptations to Arctic conditions. We found that the most abundant lineage in the Arctic (SAR11) is comprised of diverse species and subspecies, each encoding 50-150 unique genes. Half of the SAR11 genomes (8/16) harbor a genomic island with the potential to enhance survival in the Arctic by utilizing the osmoprotectant and potential methyl donor glycine betaine. We also cultured and sequenced four species from a new family of *Pseudomonadales*, four subspecies of *Pseudothioglobus* (SUP05), a genus of high GC *Puniceispirillaes* (SAR116), and a family of low GC SAR116. Time-series data indicate that this collection represents up to 60% of the marine bacterial community in Arctic waters at peak abundance. Their complete genomes provide insights into the evolutionary processes that underlie diversity and adaptation to the Arctic Ocean.
