## supplemental_table_1 for "Genome restructuring and adaptation in Arctic marine bacteria"

Supplemental Table 1: Putatively identified isolates obtained by high-throughput dilution to extinction cultivation.
isolate	sequencing_primer	domain	phylum	class	order	family	genus
uisw_001	27fb	Bacteria	Proteobacteria	Alphaproteobacteria	Rhizobiales	Xanthobacteraceae	Bradyrhizobium
uisw_003	27fb	Bacteria	Proteobacteria	Alphaproteobacteria	Rhizobiales	Xanthobacteraceae	Bradyrhizobium
uisw_005	27fb	Bacteria	Proteobacteria	Alphaproteobacteria	Rhizobiales	Xanthobacteraceae	Bradyrhizobium
uisw_006	27fb	Bacteria	Proteobacteria	Alphaproteobacteria	Rhizobiales	Xanthobacteraceae	Bradyrhizobium
uisw_007	27fb	Bacteria	Proteobacteria	Alphaproteobacteria	Rhizobiales	Xanthobacteraceae	Bradyrhizobium
uisw_008	27fb	Bacteria	Proteobacteria	Alphaproteobacteria	Rhizobiales	Xanthobacteraceae	Bradyrhizobium
uisw_010	27fb	Bacteria	Proteobacteria	Alphaproteobacteria	Rhizobiales	Xanthobacteraceae	Bradyrhizobium
uisw_016	27fb	Bacteria	Proteobacteria	Gammaproteobacteria	Pseudomonadales	Thioglobaceae	SUP05 cluster
uisw_029	27fb	Bacteria	Proteobacteria	Gammaproteobacteria	Pseudomonadales	Thioglobaceae	SUP05 cluster
uisw_030	27fb	Bacteria	Proteobacteria	Gammaproteobacteria	Pseudomonadales	Thioglobaceae	SUP05 cluster
uisw_032	27fb	Bacteria	Proteobacteria	Gammaproteobacteria	Pseudomonadales	Thioglobaceae	SUP05 cluster
uisw_033	27fb	Bacteria	Proteobacteria	Gammaproteobacteria	Pseudomonadales	Thioglobaceae	SUP05 cluster
uisw_035	27fb	Bacteria	Proteobacteria	Gammaproteobacteria	Pseudomonadales	Thioglobaceae	SUP05 cluster
uisw_038	27fb	Bacteria	Proteobacteria	Gammaproteobacteria	Pseudomonadales	Thioglobaceae	SUP05 cluster
uisw_040	27fb	Bacteria	Proteobacteria	Gammaproteobacteria	Pseudomonadales	Thioglobaceae	SUP05 cluster
uisw_041	27fb	Bacteria	Proteobacteria	Gammaproteobacteria	Pseudomonadales	Thioglobaceae	SUP05 cluster
uisw_043	519f	Bacteria	Proteobacteria	Gammaproteobacteria	Pseudomonadales	Thioglobaceae	SUP05 cluster
uisw_050	27fb	Bacteria	Proteobacteria	Gammaproteobacteria	Pseudomonadales	Thioglobaceae	SUP05 cluster
uisw_051	27fb	Bacteria	Proteobacteria	Gammaproteobacteria	Pseudomonadales	Thioglobaceae	SUP05 cluster
uisw_055	519F	Bacteria	Proteobacteria	Gammaproteobacteria	Pseudomonadales	Thioglobaceae	SUP05 cluster
uisw_059	27fb	Bacteria	Proteobacteria	Gammaproteobacteria	Pseudomonadales	Thioglobaceae	SUP05 cluster
uisw_060	27fb	Bacteria	Proteobacteria	Gammaproteobacteria	Pseudomonadales	Thioglobaceae	SUP05 cluster
uisw_068	27fb	Bacteria	Proteobacteria	Gammaproteobacteria	Pseudomonadales	Thioglobaceae	SUP05 cluster
uisw_069	27fb	Bacteria	Proteobacteria	Gammaproteobacteria	Pseudomonadales	Thioglobaceae	SUP05 cluster
uisw_070	27fb	Bacteria	Proteobacteria	Gammaproteobacteria	Pseudomonadales	Thioglobaceae	SUP05 cluster
uisw_071	519F	Bacteria	Proteobacteria	Gammaproteobacteria	Pseudomonadales	Thioglobaceae	SUP05 cluster
uisw_075	27fb	Bacteria	Proteobacteria	Gammaproteobacteria	Pseudomonadales	Thioglobaceae	SUP05 cluster
uisw_076	27fb	Bacteria	Proteobacteria	Gammaproteobacteria	Pseudomonadales	Thioglobaceae	SUP05 cluster
uisw_086	519F	Bacteria	Proteobacteria	Gammaproteobacteria	Pseudomonadales	Thioglobaceae	SUP05 cluster
uisw_142	27fb	Bacteria	Proteobacteria	Gammaproteobacteria	Pseudomonadales	Thioglobaceae	SUP05 cluster
uisw_013	27fb	Bacteria	Proteobacteria	Gammaproteobacteria	Pseudomonadales	Spongiibacteraceae	Zhongshania
uisw_058	519F	Bacteria	Proteobacteria	Alphaproteobacteria	Sphingomonadales	Sphingamonadaceae	Sphingamonas
uisw_009	27fb	Bacteria	Proteobacteria	Alphaproteobacteria	Rhodobacterales	Rhodobacteraceae	Octadecabacter
uisw_036	27fb	Bacteria	Proteobacteria	Alphaproteobacteria	Rhodobacterales	Rhodobacteraceae	Planktomarina
uisw_037	27fb	Bacteria	Proteobacteria	Alphaproteobacteria	Rhodobacterales	Rhodobacteraceae	Planktomarina
uisw_044	27fb	Bacteria	Proteobacteria	Alphaproteobacteria	Rhodobacterales	Rhodobacteraceae	Planktomarina
uisw_048	27fb	Bacteria	Proteobacteria	Alphaproteobacteria	Rhodobacterales	Rhodobacteraceae	Planktomarina
uisw_061	27fb	Bacteria	Proteobacteria	Alphaproteobacteria	Rhodobacterales	Rhodobacteraceae	Planktomarina
uisw_062	27fb	Bacteria	Proteobacteria	Alphaproteobacteria	Rhodobacterales	Rhodobacteraceae	Planktomarina
uisw_067	519F	Bacteria	Proteobacteria	Alphaproteobacteria	Rhodobacterales	Rhodobacteraceae	Planktomarina
uisw_073	27fb	Bacteria	Proteobacteria	Alphaproteobacteria	Rhodobacterales	Rhodobacteraceae	Planktomarina
uisw_083	27fb	Bacteria	Proteobacteria	Alphaproteobacteria	Rhodobacterales	Rhodobacteraceae	Planktomarina
uisw_021	27fb	Bacteria	Proteobacteria	Gammaproteobacteria	Enterobacterales	Pseudoalteromonadaceae	Pseudoalteromonas
uisw_046	519F	Bacteria	Proteobacteria	Gammaproteobacteria	Pseudomonadales	Porticoccaceae	Porticoccus
uisw_049	519F	Bacteria	Proteobacteria	Gammaproteobacteria	Pseudomonadales	Porticoccaceae	Porticoccus
uisw_063	519f	Bacteria	Proteobacteria	Gammaproteobacteria	Pseudomonadales	Porticoccaceae	Porticoccus
uisw_066	27fb	Bacteria	Proteobacteria	Gammaproteobacteria	Pseudomonadales	Porticoccaceae	Porticoccus
uisw_072	519f	Bacteria	Proteobacteria	Gammaproteobacteria	Pseudomonadales	Porticoccaceae	Porticoccus
uisw_074	519F	Bacteria	Proteobacteria	Gammaproteobacteria	Pseudomonadales	Porticoccaceae	Porticoccus
uisw_077	519F	Bacteria	Proteobacteria	Gammaproteobacteria	Pseudomonadales	Porticoccaceae	Porticoccus
uisw_082	519F	Bacteria	Proteobacteria	Gammaproteobacteria	Pseudomonadales	Porticoccaceae	Porticoccus
uisw_085	27fb	Bacteria	Proteobacteria	Gammaproteobacteria	Pseudomonadales	Porticoccaceae	Porticoccus
uisw_089	519F	Bacteria	Proteobacteria	Gammaproteobacteria	Pseudomonadales	Porticoccaceae	Porticoccus
uisw_095	27fb	Bacteria	Proteobacteria	Gammaproteobacteria	Pseudomonadales	Porticoccaceae	Porticoccus
uisw_102	27fb	Bacteria	Proteobacteria	Gammaproteobacteria	Pseudomonadales	Porticoccaceae	Porticoccus
uisw_128	27fb	Bacteria	Proteobacteria	Gammaproteobacteria	Pseudomonadales	Porticoccaceae	Porticoccus
uisw_002	27fb	Bacteria	Proteobacteria	Gammaproteobacteria	Pseudomonadales	Nitrincolaceae	uncultured
uisw_004	27fb	Bacteria	Proteobacteria	Gammaproteobacteria	Pseudomonadales	Nitrincolaceae	uncultured
uisw_015	27fb	Bacteria	Proteobacteria	Gammaproteobacteria	Pseudomonadales	Nitrincolaceae	uncultured
uisw_018	27fb	Bacteria	Proteobacteria	Gammaproteobacteria	Pseudomonadales	Nitrincolaceae	uncultured
uisw_020	27fb	Bacteria	Proteobacteria	Gammaproteobacteria	Pseudomonadales	Nitrincolaceae	uncultured
uisw_024	27fb	Bacteria	Proteobacteria	Gammaproteobacteria	Pseudomonadales	Nitrincolaceae	uncultured
uisw_039	27fb	Bacteria	Proteobacteria	Gammaproteobacteria	Pseudomonadales	Nitrincolaceae	uncultured
uisw_056	27fb	Bacteria	Proteobacteria	Gammaproteobacteria	Pseudomonadales	Nitrincolaceae	uncultured
uisw_057	519F	Bacteria	Proteobacteria	Gammaproteobacteria	Pseudomonadales	Nitrincolaceae	uncultured
uisw_079	27fb	Bacteria	Proteobacteria	Gammaproteobacteria	Pseudomonadales	Nitrincolaceae	uncultured
uisw_065	27fb	Bacteria	Actinobacteriota	Actinobacteria	Micrococcales	Microbacteriaceae	Candidatus Aquiluna
uisw_026	27fb	Bacteria	Proteobacteria	Gammaproteobacteria	Pseudomonadales	Halieaceae	OM60(NOR5) clade
uisw_031	27fb	Bacteria	Proteobacteria	Gammaproteobacteria	Pseudomonadales	Halieaceae	OM60(NOR5) clade
uisw_034	27fb	Bacteria	Proteobacteria	Gammaproteobacteria	Pseudomonadales	Halieaceae	OM60(NOR5) clade
uisw_011	27fb	Bacteria	Bacteroidota	Bacteroidia	Flavobacteriales	Flavobacteriaceae	Polaribacter
uisw_012	27fb	Bacteria	Bacteroidota	Bacteroidia	Flavobacteriales	Flavobacteriaceae	unidentified
uisw_014	27fb	Bacteria	Bacteroidota	Bacteroidia	Flavobacteriales	Flavobacteriaceae	Polaribacter
uisw_017	27fb	Bacteria	Bacteroidota	Bacteroidia	Flavobacteriales	Flavobacteriaceae	unidentified
uisw_019	27fb	Bacteria	Bacteroidota	Bacteroidia	Flavobacteriales	Flavobacteriaceae	unidentified
uisw_022	27fb	Bacteria	Bacteroidota	Bacteroidia	Flavobacteriales	Flavobacteriaceae	Psychroserpens
uisw_023	27fb	Bacteria	Bacteroidota	Bacteroidia	Flavobacteriales	Flavobacteriaceae	unidentified
uisw_027	27fb	Bacteria	Bacteroidota	Bacteroidia	Flavobacteriales	Flavobacteriaceae	Polaribacter
uisw_028	27fb	Bacteria	Bacteroidota	Bacteroidia	Flavobacteriales	Flavobacteriaceae	unidentified
uisw_045	27fb	Bacteria	Bacteroidota	Bacteroidia	Flavobacteriales	Flavobacteriaceae	Polaribacter
uisw_047	27fb	Bacteria	Bacteroidota	Bacteroidia	Flavobacteriales	Flavobacteriaceae	uncultured
uisw_064	27fb	Bacteria	Bacteroidota	Bacteroidia	Flavobacteriales	Flavobacteriaceae	Ulvibacter
uisw_132	27fb	Bacteria	Bacteroidota	Bacteroidia	Flavobacteriales	Flavobacteriaceae	Polaribacter
uisw_091	27fb	Bacteria	Proteobacteria	Alphaproteobacteria	SAR11 clade	Clade I	Clade Ia
uisw_092	27fb	Bacteria	Proteobacteria	Alphaproteobacteria	SAR11 clade	Clade I	Clade Ia
uisw_094	27fb	Bacteria	Proteobacteria	Alphaproteobacteria	SAR11 clade	Clade I	Clade Ia
uisw_098	27fb	Bacteria	Proteobacteria	Alphaproteobacteria	SAR11 clade	Clade I	Clade Ia
uisw_099	27fb	Bacteria	Proteobacteria	Alphaproteobacteria	SAR11 clade	Clade I	Clade Ia
uisw_101	27fb	Bacteria	Proteobacteria	Alphaproteobacteria	SAR11 clade	Clade I	Clade Ia
uisw_102	27fb	Bacteria	Proteobacteria	Alphaproteobacteria	SAR11 clade	Clade I	Clade Ia
uisw_104	27fb	Bacteria	Proteobacteria	Alphaproteobacteria	SAR11 clade	Clade I	Clade Ia
uisw_104	27fb	Bacteria	Proteobacteria	Alphaproteobacteria	SAR11 clade	Clade I	Clade Ia
uisw_106	27fb	Bacteria	Proteobacteria	Alphaproteobacteria	SAR11 clade	Clade I	Clade Ia
uisw_113	27fb	Bacteria	Proteobacteria	Alphaproteobacteria	SAR11 clade	Clade I	Clade Ia
uisw_114	27fb	Bacteria	Proteobacteria	Alphaproteobacteria	SAR11 clade	Clade I	Clade Ia
uisw_115	27fb	Bacteria	Proteobacteria	Alphaproteobacteria	SAR11 clade	Clade I	Clade Ia
uisw_116	27fb	Bacteria	Proteobacteria	Alphaproteobacteria	SAR11 clade	Clade I	Clade Ia
uisw_121	27fb	Bacteria	Proteobacteria	Alphaproteobacteria	SAR11 clade	Clade I	Clade Ia
uisw_124	27fb	Bacteria	Proteobacteria	Alphaproteobacteria	SAR11 clade	Clade I	Clade Ia
uisw_127	27fb	Bacteria	Proteobacteria	Alphaproteobacteria	SAR11 clade	Clade I	Clade Ia
uisw_130	27fb	Bacteria	Proteobacteria	Alphaproteobacteria	SAR11 clade	Clade I	Clade Ia
uisw_133	27fb	Bacteria	Proteobacteria	Alphaproteobacteria	SAR11 clade	Clade I	Clade Ia
uisw_134	27fb	Bacteria	Proteobacteria	Alphaproteobacteria	SAR11 clade	Clade I	Clade Ia
uisw_136	27fb	Bacteria	Proteobacteria	Alphaproteobacteria	SAR11 clade	Clade I	Clade Ia
uisw_137	27fb	Bacteria	Proteobacteria	Alphaproteobacteria	SAR11 clade	Clade I	Clade Ia
uisw_087	27fb	Bacteria	Proteobacteria	Gammaproteobacteria	Enterobacterales	Alteromonadaceae	Paraglaciecola
