## supplemental_table_2 for "Genome restructuring and adaptation in Arctic marine bacteria"

Supplemental Table 2: Genomic metadata and sequence accession numbers for Arctic marine bacteria sequenced in this study.
isolate	id	genome_length	sequencing_covearge	%_gc	coding_ratio	rRNA	genome_accession	bioproject	biosample	sequence_read_archive
uisw_002	Njordibacter	2443215	200	43.8	90.1	12	CP159832	PRJNA1129510	SAMN42157093	SRR29769124
uisw_016	Pseudothioglobus (SUP05)	1746014	79	36.3	93.6	3	CP159806	PRJNA1129510	SAMN42157119	SRR29769128
uisw_017	Patiriisocius	3786980	68	35.2	84.5	6	CP159835	PRJNA1129510	SAMN42157090	SRR29769151
uisw_031	Halioglobus (OM60)	3714949	121	52	87.6	6	CP159826	PRJNA1129510	SAMN42157099	SRR29769150
uisw_039	Njordibacter	2981149	274	45.1	89.3	12	CP159831	PRJNA1129510	SAMN42157094	SRR29769123
uisw_041	Pseudothioglobus (SUP05)	1743939	34	36.5	93.4	3	CP159805	PRJNA1129510	SAMN42157120	SRR29769127
uisw_047	Patiriisocius	2923931	94	37.3	87	9	CP159834	PRJNA1129510	SAMN42157091	SRR29769140
uisw_050_01	Pseudothioglobus (SUP05)	1772483	167	36.3	93.6	3	CP159804	PRJNA1129510	SAMN42157121	SRR29769126
uisw_050_02	Porticoccus	1438329	25	41.5	89.2	3	CP159825	PRJNA1129510	SAMN42157100	SRR29769149
uisw_056	Njordibacter	2979262	75	44.7	89.1	12	CP159830	PRJNA1129510	SAMN42157095	SRR29769122
uisw_058	Njordibacter	2995417	37	44.7	88.4	12	CP159829	PRJNA1129510	SAMN42157096	SRR29769121
uisw_064	Marifrigibacter	2860916	220	32	90	6	CP159833	PRJNA1129510	SAMN42157092	SRR29769129
uisw_065	Aqulinua	1388888	74	51.8	93.1	3	CP159836	PRJNA1129510	SAMN42157089	SRR29769152
uisw_086	Pseudothioglobus (SUP05)	1765093	352	36.2	93.4	3	CP159803	PRJNA1129510	SAMN42157122	SRR29769125
uisw_090	Pelagibacter (SAR11)	1381496	16	29.9	94.8	3	CP159810	PRJNA1129510	SAMN42157115	SRR29769133
uisw_092	Pelagibacter (SAR11)	1306718	144	29.4	95.1	3	CP159824	PRJNA1129510	SAMN42157101	SRR29769148
uisw_094	Pelagibacter (SAR11)	1347547	44	29.7	94.9	3	CP159823	PRJNA1129510	SAMN42157102	SRR29769147
uisw_097	Methylophilaceae (OM43)	1370703	260	34.5	93	3	CP159828	PRJNA1129510	SAMN42157097	SRR29769120
uisw_099_01	Methylophilaceae (OM43)	1359221	33	34.3	93.7	3	CP159827	PRJNA1129510	SAMN42157098	SRR29769119
uisw_099_02	Pelagibacter (SAR11)	1288290	86	29.4	95.9	3	CP159822	PRJNA1129510	SAMN42157103	SRR29769146
uisw_101	Pelagibacter (SAR11)	1448679	104	29.6	95.3	3	CP159821	PRJNA1129510	SAMN42157104	SRR29769145
uisw_104	Pelagibacter (SAR11)	1441593	35	29.6	94.6	3	CP159820	PRJNA1129510	SAMN42157105	SRR29769144
uisw_106	Pelagibacter (SAR11)	1376429	40	29.6	95.5	3	CP159819	PRJNA1129510	SAMN42157106	SRR29769143
uisw_113	Pelagibacter (SAR11)	1355442	97	29.5	95.4	3	CP159809	PRJNA1129510	SAMN42157116	SRR29769132
uisw_114	Pelagibacter (SAR11)	1390825	11	29.6	92.2	3	CP159818	PRJNA1129510	SAMN42157107	SRR29769142
uisw_116	Pelagibacter (SAR11)	1301720	20	29.4	94.9	3	CP159817	PRJNA1129510	SAMN42157108	SRR29769141
uisw_121	Pelagibacter (SAR11)	1352540	86	29.5	95.1	3	CP159816	PRJNA1129510	SAMN42157109	SRR29769139
uisw_127	Pelagibacter (SAR11)	1332308	59	29.5	95.4	3	CP159815	PRJNA1129510	SAMN42157110	SRR29769138
uisw_130	Pelagibacter (SAR11)	1423059	252	29.4	95.2	3	CP159814	PRJNA1129510	SAMN42157111	SRR29769137
uisw_134_01	Levibacter (SAR116)	2225609	26	31.4	93.7	3	CP159808	PRJNA1129510	SAMN42157117	SRR29769131
uisw_134_02	Pelagibacter (SAR11)	1301881	66	29	95.9	3	CP159813	PRJNA1129510	SAMN42157112	SRR29769136
uisw_136	Pelagibacter (SAR11)	1394111	58	29.4	95.3	3	CP159812	PRJNA1129510	SAMN42157113	SRR29769135
uisw_137	Pelagibacter (SAR11)	1403090	50	29.4	95.3	3	CP159811	PRJNA1129510	SAMN42157114	SRR29769134
uisw_141_02	Ponderosibacter (SAR116)	2399627	23	49.8	88.5	3	CP159807	PRJNA1129510	SAMN42157118	SRR29769130
