## supplemental_table_3 for "Genome restructuring and adaptation in Arctic marine bacteria"

Supplemental Table 3: Pairwise ANI comparisons for Arctic SAR11 isolates.
Genomes	Candidatus_Pelagibacter_sp_uisw_090	Candidatus_Pelagibacter_sp_uisw_116	Candidatus_Pelagibacter_sp_uisw_121	Candidatus_Pelagibacter_sp_uisw_127	Candidatus_Pelagibacter_sp_uisw_130	Candidatus_Pelagibacter_sp_uisw_134_02	Candidatus_Pelagibacter_sp_uisw_136	Candidatus_Pelagibacter_sp_uisw_137	Candidatus_Pelagibacter_sp_uisw_092	Candidatus_Pelagibacter_sp_uisw_094	Candidatus_Pelagibacter_sp_uisw_099_02	Candidatus_Pelagibacter_sp_uisw_101	Candidatus_Pelagibacter_sp_uisw_104	Candidatus_Pelagibacter_sp_uisw_106	Candidatus_Pelagibacter_sp_uisw_113	Candidatus_Pelagibacter_sp_uisw_114
Candidatus_Pelagibacter_sp_uisw_090	100	87.335388	87.115036	89.763504	87.779861	85.805435	88.832855	88.069565	88.833946	89.005798	87.937592	89.233124	89.197144	88.7089	89.023941	88.425446
Candidatus_Pelagibacter_sp_uisw_116	87.335388	100	97.681107	86.212769	91.833199	85.706192	91.003319	90.825974	87.468201	91.150482	87.206223	90.943039	90.963722	91.005585	90.934357	92.122398
Candidatus_Pelagibacter_sp_uisw_121	87.115036	97.681107	100	86.227295	91.536316	85.624161	90.715912	90.619461	87.413849	90.852951	87.306709	90.535866	90.588425	90.678055	90.693657	92.069946
Candidatus_Pelagibacter_sp_uisw_127	89.763504	86.212769	86.227295	100	86.376266	85.491249	87.575958	86.997177	88.071899	87.419708	86.76091	87.757858	87.611969	87.713348	87.721176	86.970657
Candidatus_Pelagibacter_sp_uisw_130	87.779861	91.833199	91.536316	86.376266	100	85.769707	91.414032	90.822784	87.95993	91.183105	87.311707	91.178841	91.276741	91.322052	91.031548	91.988419
Candidatus_Pelagibacter_sp_uisw_134_02	85.805435	85.706192	85.624161	85.491249	85.769707	100	86.058609	86.09079	86.348801	85.693451	86.579018	85.795837	85.910767	86.068817	85.817924	86.034256
Candidatus_Pelagibacter_sp_uisw_136	88.832855	91.003319	90.715912	87.575958	91.414032	86.058609	100	92.249229	88.849823	93.812065	88.025192	93.752426	93.551971	93.639694	92.822739	92.390266
Candidatus_Pelagibacter_sp_uisw_137	88.069565	90.825974	90.619461	86.997177	90.822784	86.09079	92.249229	100	88.491829	91.894531	88.028625	92.159737	92.192581	91.912781	91.996368	91.925812
Candidatus_Pelagibacter_sp_uisw_092	88.833946	87.468201	87.413849	88.071899	87.95993	86.348801	88.849823	88.491829	100	88.466949	87.673935	88.58696	88.663811	88.591774	89.044342	88.282333
Candidatus_Pelagibacter_sp_uisw_094	89.005798	91.150482	90.852951	87.419708	91.183105	85.693451	93.812065	91.894531	88.466949	100	87.651642	94.412659	94.453659	93.632828	92.920914	92.797409
Candidatus_Pelagibacter_sp_uisw_099_02	87.937592	87.206223	87.306709	86.76091	87.311707	86.579018	88.025192	88.028625	87.673935	87.651642	100	87.642029	87.633209	87.716309	87.775986	87.688904
Candidatus_Pelagibacter_sp_uisw_101	89.233124	90.943039	90.535866	87.757858	91.178841	85.795837	93.752426	92.159737	88.58696	94.412659	87.642029	100	99.401611	93.580978	93.443779	92.553558
Candidatus_Pelagibacter_sp_uisw_104	89.197144	90.963722	90.588425	87.611969	91.276741	85.910767	93.551971	92.192581	88.663811	94.453659	87.633209	99.401611	100	93.683723	93.347572	92.547112
Candidatus_Pelagibacter_sp_uisw_106	88.7089	91.005585	90.678055	87.713348	91.322052	86.068817	93.639694	91.912781	88.591774	93.632828	87.716309	93.580978	93.683723	100	93.225784	92.663818
Candidatus_Pelagibacter_sp_uisw_113	89.023941	90.934357	90.693657	87.721176	91.031548	85.817924	92.822739	91.996368	89.044342	92.920914	87.775986	93.443779	93.347572	93.225784	100	92.248131
Candidatus_Pelagibacter_sp_uisw_114	88.425446	92.122398	92.069946	86.970657	91.988419	86.034256	92.390266	91.925812	88.282333	92.797409	87.688904	92.553558	92.547112	92.663818	92.248131	100
