## supplemental_table_4 for "Genome restructuring and adaptation in Arctic marine bacteria"

Supplemental Table 4: SAR11 genomic island gene information
gene_position	anvi_annotation	blastp_id	gene_cluster_id	gene_copies_in_gene_cluster	phylogeny_congruent_with_island	uisw_090_nucleotide_sequence
1	3-hydroxyisobutyrate dehydrogenase or related beta-hydroxyacid dehydrogenase (MmsB) (PDB:1I36)	NAD(P)-dependent oxidoreductase	GC_00001247	8	low support values	ATGAAGATTGGCTTTATAGGACTTGGAAATGTAGGTGGTAAACTTGCCGTTAGTTTATTGAGAAATAAATTTGAATTAACTGTTAGAGATTTAAATAAAGACCTTACAAAAGATTTTAAAAATAAAGGTGCAAAAATTGCAAATTCTCCTAAAGAATTAGCACAACAAGCTGATTTAATAATAACATGCCTCCCTTCTCCAAAAATTTGTGCTGAAGTGATGGAAGCAGAAGATGGAGTTATAAATGGACTTACCAAAAATAAAATTTGGCTTGAAATGAGCACTACTGATGAGTCTGAAATAAAAAGATTAGGTAAGTTTGTTAGGGAAAAAGGAGCAATACCACTTGATGGCCCAGTTAGCGGAGGTTGTCATAGAGCAGCTACAGGAAATATTGCA…
2	Acyl-CoA reductase or other NAD-dependent aldehyde dehydrogenase (AdhE) (PDB:1A4S)	aldehyde dehydrogenase family protein	GC_00000009	25	low support values	ATGCTTGATAAGAAAAAATTTTACATTAACGGTGAGTGGGTTTCTCCAAAAAGATTAAACGATTTAATAGTAATAGATCCCTCAACAGAAGAAGAGTGTGCAGTTATATCTTTGGGTGGAGTTGAAGATGTAAATGCTGCTGTAAATGCAGCCACAAAAGCATTTGAAACTTGGGCCTTTTCAACTAAAGAAGAAAGATTAAAATATTTAGAAAATTTGTATGAAGTTTATAAAAAAAGATGGGCAGATATGGCAAAAGCCATTTCTCTTGAAATGGGATGAATGCTAGATAAGAGAAAATTTTATATCAATGGTAGATGGGTTGAACCAAAAAAACCAAATACCTTTAATGTAATCAATCCATGTAATGAAGATCCATGTGCAATTATTTCTTTAGGC…
3	Lactoylglutathione lyase-related enzyme, vicinal oxygen chelate (VOC) family	VOC family protein	GC_00001240	8	incongruent	ATGATTGGATTTGTAATGGTTGGGACTAATGATCTTGATAAAGCAATCACGTTTTATGATACTTTACTTGAGACGATAGATTTAAAAAGAGTAATAACCAGTGAAAAATATGTAGGATACTCATCCAAAAAAAATCCTAAAGAAATTGAATTTTATGTAACAAATCCAGTCGACAAAAAAAAAGCGACGTATGGAAACGGTACACAGATATCATTCGCAGTAAAATCAAAAGAAACAGTTGATAAATTTTATAATATAGGAATTAAGTTAGGTGGAAAAGATGAAGGAGCCCCAGGAATAAGATCTGGGGATTATTATTGTTACATTAGAGACCTTGATGAAAATAAAATTTGCTCGTTTGCTAAAATAGATAATTAA
4	Glycerophosphoryl diester phosphodiesterase (UgpQ) (PDB:1O1Z)	glycerophosphodiester phosphodiesterase family protein	GC_00001231	8	incongruent	ATGCACTTAATACATAGGGGAATTGTAAATAAAAACTACAAAGAAAATCTTTTAAAATCATTTAAACAATCATTTAAAAAAGGATATGGGATTGAAACAGATATTCACGTCACAAAAGATGGTGAATTTATTTGTTTCCATGATTTTACTTTAAAAAGAACTTTTAAAAAAAATCTAAGCATAAAAAATCTTAATTATTCTCGGATTAATGAGATTAGCACTAAGTTTAATAAGCCAATTCCACTCTTAAAAGACTTGTTGAAATGCTCAAAAAATAAGTACTCTCTTCATATTGAAATCAAACCAATCTTTTCAAAACCTCTTCTAAAAAAACTCTTGAAGGAAACATCAAAATTTACAAAATGTGTATTCATTTCCTTTAAACACGAAAATATTTAC…
5	Taurine dioxygenase, alpha-ketoglutarate-dependent (TauD) (PDB:1DRT)	TauD/TfdA family dioxygenase (BBOX/GBBH)	GC_00001243	8	congruent	ATGACAAGTATTTCAAAAGTAGAAAAAAATAAAAAAAATCTACTTATTAAATGGAGCGATGGAGAGGAGAGCAGTTTTAACTATTTTTGGTTGAGAGATAATTGTCCTACAGCACACGATAAAGATACCAATCATAGAATGTTTAACATTCTTGAAGTTTCAAAAAATTTAATTGCTGAAGAATCAAAAGTAAATGAAGAGGGTAAATTAGTAGTAAAATGGAGTGAGGGAAATCATATAAGTCACTATGATCCAAAATGGCTTAGAGAAAATTGTTATACGATAAAAAACAAAGAAAAATATAATTCTCCCTATCAATTATGGGATAACTCTTTAGAAAACAATTTAGAATCTGTAACCATTGATCACAATAAAATTTTAAATAGTGAACAGGGTTTA…
6	ABC-type proline/glycine betaine transport system, periplasmic component (ProX) (PDB:1R9L)	glycine betaine ABC transporter substrate-binding protein	GC_00001226	8	congruent	ATGAGGTTTTTAAAAAGATTACTACTTTCGGCCTTCTTTATATCGACATTATCATTAGTAGGTACTAGTGCGAATGCTGCTTGTAAAGCGAGATTGGGAGATTTTGATTGGAGTAGTGCTAATATTCATACAGCAATTACTTCTTTCATTCTTGAAAAAGGATACGGATGTAATGTTACGGTAACAAAAGGAAGTACAACACCTATTATGGCTGCCCACTACGATGGTCAACTAGATGTAATCACTGAGGTTTGGTATGACAATATTATAGCAAACTATGAGCCACATGTTGAGGCTGGTACTATTAAAAATATTGGAGTTAATACGCCAGATTCACAACAAGCTTTCTACGTGGACAAAACTACAGCCGATAAATACAATTTAAAATCTGTTGAAGAT…
7	ABC-type proline/glycine betaine transport system, permease component (ProW)	proline/glycine betaine ABC transporter permease	GC_00001225	8	congruent	ATGTTTAAAAATAAAAAAAATTTATTTAACTTAAGTCTATTGGGAATTTTTATATGGTTATTAATTTCAAGTTATAATTCATCGAAAAGAAAACCTGAAACTGTAGGTGAATTATTTAAAGATTTTTCATGGTTAAGTGATTGGCCCAAATGGTTAGATTTACCATTAATGCCATTAATTAATAAATGGTTCAAAGCACTTAATGAAAATTATGGTTTTATCTTTGAGGCAATAAATAATGTTTTACTTGCAATGTTAATGGGACTGAAAAACTTTTTAGTTCAAGCTCCATGGCCTTTAGTAATTATTGGTGTTGTAATACTTGCTTATTATGCAAGTGGTAAAAAAATCAAAACTACTGTTGCAGTAGGTTTTTGTACATTTTTTATTGGATTTTTA…
8	ABC-type proline/glycine betaine transport system, ATPase component (ProV)	glycine betaine/L-proline ABC transporter ATP-binding protein	GC_00001228	8	congruent	ATGTCAAAAATAGAAATTAGAAATATCTATAAAATTTTTGGCAATAAACCACAATCTATAATGCCCATGGTTAAAAATGGTGGAACAAAAGATGACATTCTAGAACAAACTGGACATACGGTAGGATTAGATAATGTTTCTTTAAATATAGAAGAAGGTGAAACTTTTGTTTGTATGGGTTTATCTGGTTCAGGAAAATCTACATTAATAAGACATATAAATAGACTAATTGATCCGACAGAGGGTGAAATTCACATTGATGGTACCAATGTTATGAATTGTAATCCAGAGGAGTTAATTGATTGGAGAAGAAATCGTATTAGTATGGTTTTTCAAAGATTTGGTTTATTTCCACACAAAACTGTCATGCAAAATGTTGGCTATGGTTTAGAGATGCAA…
9	NAD(P)-dependent dehydrogenase, short-chain alcohol dehydrogenase family (FabG) (PDB:6L1H)	SDR family oxidoreductase	GC_00001236	8	congruent	ATGATTAACCAATCATTAAAAAATAAAAAGATTATTATATCAGCTGGTGCTTCTGGGATTGGTTGGGCAACTACAAAAATTTGTCTTGCTAGAGGTGCTTATGTTTATCTTTGCGATATAGACAGTAAGTCTCTAAGTAAATTGAACAAACATCCTTTAAAAAATAAAAAATTATTTGCTTATCTTTGTGATGCTTCAAACGAATATCAAGTCTCCGATTTTTTCGAAAAAGTTAAAAAAAAAACTAAGAAAATTGATGCTTTAATTAATAACGTAGGTATTGCTGGACCCACAGGTTCTCTTGATAAATTAAAATCAAAAGATTGGGAAAATACTTTGCATGTAGATGTTAATAGCCATTTTTATTTTACTAAAAAATCTATACCTCTAATTAAAAAA…
10	3-hydroxyacyl-CoA dehydrogenase (FadB) (PDB:5ZQZ)	3-hydroxyacyl-CoA dehydrogenase NAD-binding domain-containing protein (L-carnitine dehydrogenase)	GC_00001248	8	congruent	TTGAGTAAGATAAATAAAATTGCAGTAATTGGTACTGGAGTTATTGGTACTGGCTGGATTATTAGAATGTTGGCGCACAACAAAAAAGTTTCAGCATTTGATTTAAATTTTAAACAAAAAGCAATATTAATTAAAGAAATTAAAAGATCCCTTCCATTTGTAAAAAAACTTTATAAAAAAAAATTAATTAATTTAAAAAACTTAAGTTTTAAAACATCATTATTAGAAACATTAAAAGATGTGGATTTTATTCAAGAATGTGCATCAGAAAACTATAAATTAAAAACAAAGTTAATGTCAGACATAGGAAAATATTCCAAACTTAATGCTATTATATCTTCAAGTTCATCAGGATTGTTACCTTCTGTTATTTTTTCAAAATGCAAAAATCCTAATAGA…
11	Uncharacterized conserved protein, DUF849 family (PDB:3C6C)	3-keto-5-aminohexanoate cleavage protein (BKACE)	GC_00001224	8	congruent	ATGATGAACAATAAAGTTTTTGTATCTTGCGCAGTAACAGGTTCTGGTGACACGGCTAGTAAACATCCTGATTTACCAAAGACACCAAAACAAATAGCGACTGCAGCAATAGAAGCTGCTAAAGCAGGAGCAGCAATTGCACACATTCACGTCAGGGAAGACGATGGTAAACCAAGTAGAAGATTAGAATTATATAAAGAGGTAGTTGATCTTGTTCGATCAAGTGATACGGATGTTATTTTAAATTTAACGACAGGCATGGGCGGCGACCTTGATATTGGACAAGGAAATAATCCATTAGACTTTGGTCCAATGACAGATATGGCAAATGTAATGGAGCGTATTGCTAATGCTGAACAATTCCTACCAGAAATCTGTACATTAGATGCTGGAACTTTA…
12	5-methylthioribulose/5-deoxyribulose/Fuculose 1-phosphate aldolase (methionine salvage, sugar degradation) (AraD) (PDB:1FUA) (PUBMED:31950558)	class II aldolase/adducin family protein	GC_00001222	9	congruent	ATGGAAATAACAGATTTACAAAAAGATTTAGCTGCAACCTTCAGATGGACAGCTAGACTAAATATGCACGAAGGCGTTGCAAATCATTTTAGTGTCTGTTTACCAGGCTCATCTACTGACTTTTTTGTAAACAAAGCTGGAATACATTTTAGTCAAATAAAAGCTAGTGATTTAATTTTAGTTACAAAAGAAAATATAGAAAAATTAAAAAAAAAACCAGAAATTGTAGATCCAACTGCAATCAATATTCATGGAGTAATTCATAAAAAGGTAGCTCATGCTAAATGTATTTTTCATACACATTCTAAATATGCTACAATTTTATCAACCCTTAAAGATCCTACATTAAAGCCTATAGATCAAAATACTATGATGTTTTATAATAGAGTTTCTATCTTT…
13	Acyl-CoA thioesterase FadM (FadM) (PDB:2FUJ)	thioesterase family protein	GC_00001398	4	congruent	ATGTCTATATTGTTAAATACACAGAAGATTATTAAAGATTGGACCGATTATAATAATCATATGAATGTCGCCTATTATGTTTTAATTTTTGATCTTTACGGTACTGAAACTTTGATGACAAAATTTAATATGGGCGAACATTCAGCAAAAACAACAAAAAAAAGTACCATGGTTGTTGAATCTCATATCACTTATGATCAAGAAGTTAATGAGGGTGAAGAAGTGAATATAAATTTAACCTATTTTGATCATGACAAAAAAAGACTTCAGTATAAATTTGAAATGACCCATAAAGAAAAAGAGTATTTAGCATCGTCAATAGAATTCTTATCTCTATATGTTGATTTGAATAAAAGAAAAGTTGCTGAATTTGAGGATGAAAAAATTAAAATAATGAAT…
14	Multidrug transporter EmrE and related cation transporters (EmrE) (PDB:2I68)	multidrug efflux SMR transporter	GC_00001298	6	congruent	ATGACTTTAACCGAAGCTTATATGCTATTAATAGTTTCTATTTTACTAGAAATTACTGCAACAGGATCACTAAAAGCAACCGAAGGTTTTACCAGATGGATTCCATCCCTAATATCAGTCGTTGCTATCAGTGGCTGTATGTATTTAATGTCTCATGTAATGAAGGTTTTACCAGTGGGCATCACCTATGCTACATGGTCAGGAGTTGGAATAGTAGCCTTAACTCTAATTGGAATTATTAAATATAAGCAAGTTCCAAATTTAGCAACTATTTTTGGACTAGCTTTAGTTGTTGTTGGAGTTGTAATTATTAATGTGATGAACAATCAAAATATTGATAATTAG
15	Taurine dioxygenase, alpha-ketoglutarate-dependent (TauD) (PDB:1DRT)	TauD/TfdA family dioxygenase (BBOX/GBBH)	GC_00001242	8	congruent	ATGGAAGTTAAACTTTTATCAGGGGCTCTTGGAGCTGAAATATCAGGTATAGACCTTAAAGATTCCTCAAAAGAAAATTATAAAAAAATAAATAACCTGCTTTTAGAACACAAAGTAATTTTTTTTAGAAATCAGGATATCACCCACAATGAACAGATTGCATTAGCTCAAAACTGGGGTCCACTAGAAAATCATGCTTATGTGAAGGGATTAAATAATCACCCTGAAATAGTAAGAATTGTAAAAACTAAAGAAGAAAAAAATCAATGGGGGGAGAATTGGCACACTGATGTTAGTTACAATATTAAACCAACTAAAGCTGTAATTTTAAAATCTATAAAGATACCTCCCGTGGGTGGAGACACTTGTTTTTCTAATATGGAACTTGCATGGGAAACT…
16	Choline dehydrogenase or related flavoprotein (BetA) (PDB:1B4V)	choline dehydrogenase	GC_00001208	9	congruent	ATGAAATATGATTATATTATTATCGGTGGTGGATCAGCAGGATGTGTTCTTGCAAATCGTTTAACTGAAAATGGAAAATACCAAGTAGCTTTATTCGAAGCTGGAAAACCAAGTGATATTTGGAAAGTAAAAATGCCACTTGCTATTCTTTATACAATGCATGATCCAAAATATAATTGGAAATATTATTCTGAACCAGAGCCCCATTTAAATAACAGAAAACTATTTTGTCCTAGGGGAAAAATGATTGGCGGATGTTCTGCTCATAATGGTATGGTTTATGTGCGAGGTAACCCTAATGATTATGAAAGGTGGGCTTCATTTGGACTCAAAGATTGGTCTTACGAAAAAGTCCTTCCTTATTTCAAAAAAATTGAAACTTGGTCAGAAGGAGAAAAT…
17	Permease of the drug/metabolite transporter (DMT) superfamily (RhaT) (PDB:5I20)	DMT family transporter	GC_00000021	20	congruent	ATGACGCCTGTACAAAATAATCCAAGAGGCATTCTATTTATTCTTCTTGGTATGATACTATTCTCCATTCAAGATGCTTTGATAAAATTTATTTATCAAGATGCAGCATTATATGAATTATATTTTGGAAGAACATTTATTGCACTAATTTTATTAGTTGGGTATCTCAAGTTTTCTAAACAAGAAATTATTTTAAAAACACACTACCCTTTTTTAACAACCTTAAGAGTTATATGTTTCTTTTTTGGATTTAGTTTTTTCTATATCTCTCTTACATATATGTCTCTTGCTATGGCCAATGCGTTATTTTTCTCTAGTCCTTTTTTTGTTTCAATTTTGGCTACAATATTTTTAAAAGAAAAAGTTGGTATTAGAAGATGGTCAGCAATTTTTATTGGG…
