## supplemental_table_5 for "Genome restructuring and adaptation in Arctic marine bacteria"

Supplemental Table 5: publically available SAR11 genomes screened for the genomic island
strain	accession
fzcc_015	GCF_007833635.1
himb_05	GCA_000299095.1
himb_59	GCA_000299115.1
himb_114	GCA_000163555.2
himb_140	GCF_025558165.1
himb_1321	GCF_900177485.1
htcc_1002	GCF_000153525.1
htcc_1040	GCF_000384455.1
htcc_1062	GCF_000012345.1
htcc_7211	GCF_000155895.1
imcc_9063	GCF_000195085.1
lsucc_0261	IMG_2728369215
lsucc_0530	GCA_002688585.1
lsucc_0664	IMG_2770939455
lsucc_0723	IMG_2739368061
np1	GCF_012276695.1
rs_39	GCF_002101315.1
rs_40	GCF_002101295.1
