## supplemental_table_6 for "Genome restructuring and adaptation in Arctic marine bacteria"

Supplemental Table 6: List of Pseudomonadales genomes used for within-family and between-families comparisons.
family	genus	accession
DSM-6294	Bacterioplanes	GCF_014652515.1
DSM-6294	Bacterioplanes	GCF_002237535.1
DSM-6294	Bacterioplanoides	GCF_024397975.1
DSM-6294	Bermanella	GCF_012295615.1
DSM-6294	Oceanobacter	GCF_000422845.1
DSM-6294	Oceanobacter	GCF_019740315.1
DSM-6294	Oleibacter	GCF_900156675.1
Halomonadaceae	Chromohalobacter	GCF_004364315.1
Halomonadaceae	Chromohalobacter	GCF_023061155.1
Halomonadaceae	Chromohalobacter	GCF_023061185.1
Halomonadaceae	Chromohalobacter	GCF_023091865.1
Halomonadaceae	Cobetia	GCF_000591415.1
Halomonadaceae	Cobetia	GCF_001720485.1
Halomonadaceae	Cobetia	GCF_009796845.1
Halomonadaceae	Cobetia	GCF_020217465.1
Halomonadaceae	Halomonas	GCF_000425725.1
Halomonadaceae	Halomonas	GCF_002879615.1
Halomonadaceae	Halomonas	GCF_009793355.1
Halomonadaceae	Halomonas	GCF_923868895.1
Halomonadaceae	Halomonas_A	GCF_000409775.1
Halomonadaceae	Halomonas_A	GCF_000759345.1
Halomonadaceae	Halomonas_A	GCF_014651875.1
Halomonadaceae	Halomonas_B	GCF_001971685.1
Halomonadaceae	Halomonas_B	GCF_002286975.1
Halomonadaceae	Halomonas_B	GCF_014779595.1
Halomonadaceae	Halomonas_B	GCF_900102875.1
Halomonadaceae	Halomonas_E	GCF_003268885.1
Halomonadaceae	Halomonas_E	GCF_012062845.1
Halomonadaceae	Halomonas_E	GCF_014840935.1
Halomonadaceae	Halomonas_E	GCF_900100755.1
Halomonadaceae	Kushneria	GCF_002155145.1
Halomonadaceae	Kushneria	GCF_003385845.1
Halomonadaceae	Kushneria	GCF_014652795.1
Halomonadaceae	Kushneria	GCF_900312995.1
Halomonadaceae	Larsenimonas	GCF_023700005.1
Halomonadaceae	Larsenimonas	GCF_023712105.1
Halomonadaceae	Larsenimonas	GCF_023736155.1
Halomonadaceae	Marinospirillum	GCF_000422325.1
Halomonadaceae	Marinospirillum	GCF_000686905.1
Halomonadaceae	Marinospirillum	GCF_900112235.1
Halomonadaceae	Marinospirillum	GCF_900119735.1
Halomonadaceae	Modicisalibacter	GCF_000378505.1
Halomonadaceae	Modicisalibacter	GCF_001039575.1
Halomonadaceae	Modicisalibacter	GCF_020148005.1
Halomonadaceae	Modicisalibacter	GCF_900128925.1
Halomonadaceae	Oceanospirillum	GCF_000422425.1
Halomonadaceae	Oceanospirillum	GCF_001995095.2
Halomonadaceae	Oceanospirillum	GCF_014164585.1
Halomonadaceae	Oceanospirillum	GCF_900167095.1
Halomonadaceae	Salinicola	GCF_001937195.1
Halomonadaceae	Salinicola	GCF_003206065.1
Halomonadaceae	Salinicola	GCF_003206615.1
Halomonadaceae	Salinicola	GCF_023736115.1
Marinomonadaceae	Marinomonas	GCF_000153025.1
Marinomonadaceae	Marinomonas	GCF_001639745.1
Marinomonadaceae	Marinomonas	GCF_018336975.1
Marinomonadaceae	Marinomonas	GCF_900129155.1
Natronospirillaceae	Natronospirillum	GCF_004768465.1
Natronospirillaceae	Reinekea	GCF_000153185.1
Natronospirillaceae	Reinekea	GCF_004341165.1
Natronospirillaceae	Reinekea	GCF_015687175.1
Natronospirillaceae	Reinekea	GCF_018860385.1
Natronospirillaceae	Saccharospirillum	GCF_000423605.1
Natronospirillaceae	Saccharospirillum	GCF_003054965.1
Natronospirillaceae	Saccharospirillum	GCF_003367315.1
Natronospirillaceae	Saccharospirillum	GCF_014651855.1
Nitrincolaceae	Amphritea	GCF_003858655.1
Nitrincolaceae	Amphritea	GCF_016592435.1
Nitrincolaceae	Amphritea	GCF_018860855.1
Nitrincolaceae	Amphritea	GCF_900111095.1
Nitrincolaceae	Marinobacterium	GCF_000428985.1
Nitrincolaceae	Marinobacterium	GCF_013283365.1
Nitrincolaceae	Marinobacterium	GCF_019061305.1
Nitrincolaceae	Marinobacterium	GCF_900155945.1
Nitrincolaceae	Marinobacterium_A	GCF_000378045.1
Nitrincolaceae	Marinobacterium_A	GCF_001651805.1
Nitrincolaceae	Marinobacterium_A	GCF_024267675.1
Nitrincolaceae	Marinobacterium_A	GCF_024397915.1
Nitrincolaceae	Motiliproteus	GCF_001968815.1
Nitrincolaceae	Motiliproteus	GCF_003345655.1
Nitrincolaceae	Motiliproteus	GCF_017309075.1
Nitrincolaceae	Motiliproteus	GCF_017912535.1
Nitrincolaceae	Neptuniibacter	GCF_000153345.1
Nitrincolaceae	Neptuniibacter	GCF_001597725.1
Nitrincolaceae	Neptuniibacter	GCF_001597735.1
Nitrincolaceae	Neptunomonas	GCF_000422765.1
Nitrincolaceae	Neptunomonas	GCF_001922575.1
Nitrincolaceae	Neptunomonas	GCF_008630635.1
Nitrincolaceae	Neptunomonas	GCF_900113275.1
Nitrincolaceae	Nitrincola	GCF_000691225.1
Nitrincolaceae	Nitrincola	GCF_003284585.1
Nitrincolaceae	Nitrincola	GCF_008727795.1
Nitrincolaceae	Nitrincola	GCF_009821115.1
Oleiphilaceae	Alkalimarinus	GCF_023650515.1
Oleiphilaceae	Alkalimarinus	GCF_023721695.1
Oleiphilaceae	Hahella	GCF_000012985.1
Oleiphilaceae	Hahella	GCF_000376785.1
Oleiphilaceae	Hahella	GCF_004135205.1
Oleiphilaceae	Hahella	GCF_018986435.1
Oleiphilaceae	Halospina	GCF_002286965.1
Oleiphilaceae	Halospina	GCF_004364635.1
Oleiphilaceae	Halospina	GCF_019903425.1
Oleiphilaceae	Marinobacter	GCF_000708045.1
Oleiphilaceae	Marinobacter	GCF_002806975.1
Oleiphilaceae	Marinobacter	GCF_008107725.1
Oleiphilaceae	Marinobacter	GCF_900215155.1
Oleiphilaceae	Marinobacter_A	GCF_000364845.1
Oleiphilaceae	Marinobacter_A	GCF_003258515.1
Oleiphilaceae	Marinobacter_A	GCF_008122265.1
Oleiphilaceae	Marinobacter_A	GCF_016798325.1
DSM-6294	Venatoribacter	GCF_016132445.1
DSM-6294	Venatoribacter	GCF_020320395.1
DSM-6294	Venatoribacter	GCF_020447205.1
